# Proximity proteomics provides a new resource for exploring the function of Afadin and the complexity of cell-cell adherens junctions

**DOI:** 10.1101/2024.11.07.622507

**Authors:** Wangsun Choi, Dennis Goldfarb, Feng Yan, M. Ben Major, Alan S. Fanning, Mark Peifer

## Abstract

The network of proteins at the interface between cell-cell adherens junctions and the actomyosin cytoskeleton provides robust yet dynamic connections that facilitate cell shape change and motility. While this was initially thought to be a simple linear connection via classic cadherins and their associated catenins, we now have come to appreciate that many more proteins are involved, providing robustness and mechanosensitivity. Defining the full network of proteins in this network remains a key objective in our field. Proximity proteomics provides a means to define these networks. Mammalian Afadin and its Drosophila homolog Canoe are key parts of this protein network, facilitating diverse cell shape changes during gastrulation and other events of embryonic morphogenesis. Here we report results of several proximity proteomics screens, defining proteins in the neighborhood of both the N- and C-termini of mammalian Afadin in the premier epithelial model, MDCK cells. We compare our results with previous screens done in other cell types, and with proximity proteomics efforts with other junctional proteins. These reveal the value of multiple screens in defining the full network of neighbors and offer interesting insights into the overlap in protein composition between different epithelial cell junctions.

**Summary Statement:** Afadin BioID reveals new adherens junction proteins.
