## Supplementary material for "Proximity proteomics provides a new resource for exploring the function of Afadin and the complexity of cell-cell adherens junctions": Table S2

### Sheet: Lists
Table 1	Table 2	BIOGRID*	BIOGRID stringent**
Afdn	Afdn	ABLIM2	BCR		* BIOGRID took all human-human interactions except for those identified by Y2H. This is a pretty relaxed threshhold
USP6NL	USP6NL	ABLIM3	CTNNA1		** BIOGRID, all human, all low-throughput, and highthroughput observed in 2 independent studies
KIAA1217	KIAA1217	AGAP1	CYP1A1
FRMD4B	FRMD4B	ANKRD34A	EPHB3
SIPA1L1	SIPA1L1	ARF6	F11R
TP53BP2	TP53BP2	ARIH1	FGL1
SCRIB	SCRIB	ARL13B	FRMD4B
LZTS2	LZTS2	ARL14	GRB2
PARD3B	PARD3B	ARL15	HDAC6
CTNND1	CTNND1	ARL4C	HRAS
CTNNA1	CTNNA1	ARRB2	KLHDC3
ERBIN	ERBIN	ATF1	KMT2A
PPL	PPL	BAP1	KRAS
SORBS2	SORBS2	BICD2	LATS2
PLEKHA5	PLEKHA5	BIRC3	LMO2
RAP1A	RAP1A	C1QTNF1	LZTS2
TJP1	TJP1	C9orf78	MAGI1
ANK3	ANK3	CAPZA2	MEN1
NECTIN2	NECTIN2	CAV1	MLLT4
TJP3	TJP3	CCDC8	NCK2
LUZP1	LUZP1	CCNF	NOTCH2
PLEKHA6	PLEKHA6	CDC25B	NRAS
CGN	CGN	CDC42	OCLN
CRK	CRK	CDH1	PARK2
ISG15	ISG15	CDK16	PFN1
CRKL	CRKL	CEPT1	PVRL1
LASP1	LASP1	CPNE2	PVRL2
CD2AP	CD2AP	CTNNA1	PVRL3
LAD1	LAD1	CTNNB1	RAP1A
TJP2	TJP2	CUL4A	RAP1GAP
VASP	VASP	CUL7	RNF146
FAM91A1	FAM91A1	CYP1A1	SIPA1L1
DPYSL2	DPYSL2	DCAF15	SMC5
EPS8L2	EPS8L2	DENND1A	SOCS6
EPB41L1	EPB41L1	EIF4E2	SORBS1
NCK1	NCK1	ESR1	SORBS2
ARHGAP32	PPP1CB	F11R	SSX2IP
ABLIM3	PFKL	FAM53C	TJP1
ARHGAP29	NECTIN3	FGF9	USP9X
CTTN	EPB41	FGL1	YWHAB
PTBP1	PTPN11	FN1	YWHAE
PICALM	PPP2R2A	FRMD4B	YWHAG
LPP	UACA	FUOM	YWHAH
SEPTIN9	PLEKHA7	GNL2	YWHAQ
SH3KBP1	PKP4	GRB2	YWHAZ
VCPIP1	ZDHHC5	HIF1AN	ZRANB1
STAT3	SORBS3	HNRNPA1
SHROOM3	ERC1	HORMAD2
LIMA1	PARD3	HRAS
LMO7	CXADR	HSPA2
VCL	FNBP1L	HSPA5
UTRN	RRBP1	HSPA8
SORBS1	MAGI3	ID2
KIAA1671	EIF4B	ITGA4
ZYX	PAK2	KBTBD4
ABLIM1	PAK4	KCTD3
PDLIM5	SLITRK4	KLHDC3
CLMN	TXNL1	KMT2A
FLNB	MAGI1	KRAS
COBLL1	PALM	KSR1
PDLIM7	GRB2	LATS2
NEDD4L	ACSS1	LGR4
LRRFIP1	ARHGAP32	LIMA1
SH3RF1	ABLIM3	LMO2
PPP1CB	ARHGAP29	LYN
PFKL	CTTN	LZTS2
NECTIN3	PTBP1	MAPT
EPB41	PICALM	MARCKS
PTPN11	LPP	BCR
RASSF8	RASSF8	NRAS
DBNL	DBNL	RAP1GAP
DVL3	DVL3	USP9X
SF1	SF1	PFN1
DLG1	DLG1	EPHB3
CORO1C	PPP1R13B	SORBS1
MYO1B	NIBAN2	PVRL3
CRIP2	TWF2	PVRL1
USP7	FERMT2	MEN1
KANK2	KIF5B	PARK2
EIF4ENIF1	RSU1	NR2C2
DIAPH2	PGK1	KIF13B
XRN1	CARMIL1	GIGYF1
SIRT2	PRUNE1	LRFN1
OAS1	DDX17	SIPA1L1
TLN1	MARK2	MAGI1
TNKS1BP1	STOM	TESK2
ABR	EXOC3	DCLK1
SLC25A1	SNAP23	SRSF12
ABLIM2	SEPTIN9	SYDE1
PXN	SH3KBP1	FAM110B
KIAA1522	CCDC85C	FAM110A
WDR11	MPRIP	CBY1
SWAP70	RAB5B	RNF146
HNRNPK	DNAJB1	HDAC6
TRIM25	DHX9	LPHN2
SHROOM2	FXR1	AMOTL1
	GAB1	ANKRD26
	CSNK1A1	APC
	CDK6	ARHGAP21
	ANXA1	ARHGAP29
	VCPIP1	ARHGAP32
	TRIM25	ARHGAP39
	LARP1	ATP2B1
	SWAP70	CCDC85C
	PLEKHA1	CCDC88A
	KHDRBS1	CCDC88C
	BRD4	CDC42BPA
		CDCA3
		CEP131
		CEP89
		CGN
		CGNL1
		CS
		CTNND1
		CXADR
		DEPDC1B
		DLG1
		DLG5
		DSC2
		DSG2
		DST
		EFNB2
		EFR3A
		EFR3B
		EGFR
		EPB41L5
		EPHA2
		EPHA7
		ERBB2IP
		FAM171A1
		FAM171A2
		FAM171B
		FAM83B
		FLOT2
		FRMD6
		FRS2
		GOLGB1
		ILDR2
		ITGB1
		KIAA1462
		KCNB2
		KIAA0754
		KIAA1217
		KIAA1671
		KIDINS220
		KIF14
		KIRREL
		LLGL1
		LSR
		LZTS1
		MAP4K4
		MARK2
		MARK3
		MINK1
		MLLT6
		MPHOSPH9
		PVRL2
		NIN
		NOTCH2
		NUMB
		OCLN
		PAK4
		PAK6
		PARD3
		INADL
		PCDH7
		PEAK1
		PHACTR4
		PHLDB2
		PKP2
		PKP4
		PLCH1
		PLEKHA5
		PLEKHA7
		PPFIBP1
		PPP1R13B
		PPP1R9A
		PSMD1
		PTPN13
		PTPN14
		RASAL2
		RASSF8
		ROCK1
		ROR2
		SCRIB
		SDCCAG3
		SDK1
		SDK2
		SHB
		SHROOM1
		SHROOM3
		SIPA1L2
		SIPA1L3
		SLC12A2
		SLC19A1
		SLC38A1
		SLC38A2
		SLC3A2
		SLC4A7
		SLC6A15
		SLC6A8
		SLC7A5
		SNAP23
		SPECC1
		TJP1
		TJP2
		TNRC6A
		TP53BP2
		TXNL1
		USP54
		USP6NL
		UTRN
		VANGL1
		VANGL2
		WDR6
		XPR1
		YES1
		ZDHHC5
		ADCY9
		BASP1
		CEP152
		CEP192
		CPNE8
		DNMBP
		DTNA
		EFNB1
		FAM129B
		GAB1
		GCC2
		JUP
		OFD1
		PLEKHA1
		SLC1A5
		TCHP
		TMF1
		TNRC6B
		TPGS1
		TRIP11
		YKT6
		KIAA1522
		YWHAH
		TTN
		MRPS11
		MTUS2
		MYC
		NAA38
		NCK2
		NTRK1
		NUP35
		OBSL1
		PRICKLE3
		PRNP
		PTPRU
		RAB3IP
		RAP1A
		RAP2A
		RHOB
		RICTOR
		RNF4
		RPA1
		RPA2
		RPA3
		RPA4
		RPL35A
		SEC62
		SENP3
		SH3PXD2A
		SIRT7
		SMC5
		SNX27
		SOCS6
		SORBS2
		SORBS3
		SRGAP2
		SSUH2
		SSX2IP
		TBC1D25
		TIPARP
		TMEM184A
		TRIM67
		USP21
		VCAM1
		WDR5
		WWTR1
		YAP1
		YWHAB
		YWHAE
		YWHAG
		YWHAQ
		YWHAZ
		ZBTB21
		ZNF382
		ZNF638
		ZRANB1

### Sheet: JENN
Table S2. Overlap with BioGRID*
BioGRID*	Matches to BioGRID* BL-Afadin alone	Matches to BioGRID* -Afadin-BL alone	Matches to BioGRID* Shared by both
AGAP1	SHROOM3	PLEKHA7	USP6NL
ANKRD34A	LIMA1	PKP4	KIAA1217
ARF6	UTRN	ZDHHC5	FRMD4B
ARIH1	SORBS1	SORBS3	SIPA1L1
ARL13B	KIAA1671	PARD3	TP53BP2
ARL14	ABLIM2	CXADR	SCRIB
ARL15	KIAA1522	PAK4	LZTS2
ARL4C		TXNL1	CTNND1
ARRB2		MAGI1	CTNNA1
ATF1		GRB2	SORBS2
BAP1		PPP1R13B	PLEKHA5
BICD2		MARK2	RAP1A
BIRC3		SNAP23	TJP1
C1QTNF1		CCDC85C	CGN
C9orf78		GAB1	TJP2
CAPZA2		PLEKHA1	ARHGAP32
CAV1			ABLIM3
CCDC8			ARHGAP29
CCNF			RASSF8
CDC25B			DLG1
CDC42
CDH1
CDK16
CEPT1
CPNE2
CTNNB1
CUL4A
CUL7
CYP1A1
DCAF15
DENND1A
EIF4E2
ESR1
F11R
FAM53C
FGF9
FGL1
FN1
FUOM
GNL2
HIF1AN
HNRNPA1
HORMAD2
HRAS
HSPA2
HSPA5
HSPA8
ID2
ITGA4
KBTBD4
KCTD3
KLHDC3
KMT2A
KRAS
KSR1
LATS2
LGR4
LMO2
LYN
MAPT
MARCKS
BCR
NRAS
RAP1GAP
USP9X
PFN1
EPHB3
PVRL3
PVRL1
MEN1
PARK2
NR2C2
KIF13B
GIGYF1
LRFN1
TESK2
DCLK1
SRSF12
SYDE1
FAM110B
FAM110A
CBY1
RNF146
HDAC6
LPHN2
AMOTL1
ANKRD26
APC
ARHGAP21
ARHGAP39
ATP2B1
CCDC88A
CCDC88C
CDC42BPA
CDCA3
CEP131
CEP89
CGNL1
CS
DEPDC1B
DLG5
DSC2
DSG2
DST
EFNB2
EFR3A
EFR3B
EGFR
EPB41L5
EPHA2
EPHA7
ERBB2IP
FAM171A1
FAM171A2
FAM171B
FAM83B
FLOT2
FRMD6
FRS2
GOLGB1
ILDR2
ITGB1
KIAA1462
KCNB2
KIAA0754
KIDINS220
KIF14
KIRREL
LLGL1
LSR
LZTS1
MAP4K4
MARK3
MINK1
MLLT6
MPHOSPH9
PVRL2
NIN
NOTCH2
NUMB
OCLN
PAK6
INADL
PCDH7
PEAK1
PHACTR4
PHLDB2
PKP2
PLCH1
PPFIBP1
PPP1R9A
PSMD1
PTPN13
PTPN14
RASAL2
ROCK1
ROR2
SDCCAG3
SDK1
SDK2
SHB
SHROOM1
SIPA1L2
SIPA1L3
SLC12A2
SLC19A1
SLC38A1
SLC38A2
SLC3A2
SLC4A7
SLC6A15
SLC6A8
SLC7A5
SPECC1
TNRC6A
USP54
VANGL1
VANGL2
WDR6
XPR1
YES1
ADCY9
BASP1
CEP152
CEP192
CPNE8
DNMBP
DTNA
EFNB1
FAM129B
GCC2
JUP
OFD1
SLC1A5
TCHP
TMF1
TNRC6B
TPGS1
TRIP11
YKT6
YWHAH
TTN
MRPS11
MTUS2
MYC
NAA38
NCK2
NTRK1
NUP35
OBSL1
PRICKLE3
PRNP
PTPRU
RAB3IP
RAP2A
RHOB
RICTOR
RNF4
RPA1
RPA2
RPA3
RPA4
RPL35A
SEC62
SENP3
SH3PXD2A
SIRT7
SMC5
SNX27
SOCS6
SRGAP2
SSUH2
SSX2IP
TBC1D25
TIPARP
TMEM184A
TRIM67
USP21
VCAM1
WDR5
WWTR1
YAP1
YWHAB
YWHAE
YWHAG
YWHAQ
YWHAZ
ZBTB21
ZNF382
ZNF638
ZRANB1

### Sheet: jVenn Table1 vs Table2
Table1	Table 2	Table1+Table 2
ABLIM1	ACSS1	ABLIM3
ABLIM2	ANXA1	ANK3
ABR	BRD4	ARHGAP29
CLMN	CARMIL1	ARHGAP32
COBLL1	CCDC85C	CD2AP
CORO1C	CDK6	CGN
CRIP2	CSNK1A1	CRK
DBN1	CXADR	CRKL
DIAPH2	DDX17	CTNNA1
EIF4ENIF1	DHX9	CTNND1
FLNB	DNAJB1	CTTN
HNRNPK	EIF4B	DBNL
KANK2	ERC1	DLG1
KIAA1522	EXOC3	DPYSL2
KIAA1671	FERMT2	DVL3
LIMA1	FNBP1L	EPB41
LMO7	FXR1	EPB41L1
LRRFIP1	GAB1	EPS8L2
MYO1B	GRB2	ERBIN
NEDD4L	KHDRBS1	FAM91A1
OAS1	KIF5B	FRMD4B
PDLIM5	LARP1	ISG15
PXN	MAGI1	KIAA1217
SH3RF1	MAGI3	LAD1
SHROOM2	MARK2	LASP1
SHROOM3	MPRIP	LPP
SIRT2	NIBAN2	LUZP1
SLC25A1	PAK2	LZTS2 LAPSER1
SORBS1	PAK4	NCK1
STAT3	PALM	NECTIN2
TLN1	PARD3	NECTIN3
TNKS1BP1	PGK1	PARD3B
USP7	PKP4	PFKL
UTRN	PLEKHA1	PICALM
VCL	PLEKHA7	PLEKHA5
WDR11	PPP1R13B	PLEKHA6
XRN1	PPP2R2A	PPL
ZYX	PRUNE1	PPP1CB
	RAB5B	PTBP1
	RRBP1	PTPN11
	RSU1	RAP1A
	SLITRK4	RASSF8
	SNAP23	SCRIB
	SORBS3	SEPTIN9
	STOM	SF1
	TWF2	SH3KBP1
	TXNL1	SIPA1L1
	UACA	SORBS2
	ZDHHC5	SWAP70
		TJP1
		TJP2
		TJP3
		TP53BP2
		TRIM25
		USP6NL
		VASP
		VCPIP1
