## Supplementary material for "Proximity proteomics provides a new resource for exploring the function of Afadin and the complexity of cell-cell adherens junctions": Table S3

### Sheet: analysis
Table S3 GO Terms enriched in BL-Afadin list
GO biological process	Fold Enrichment	Raw P-value	FDR
cytoskeleton organization (GO:0007010)	6.76	8.27E-16	1.25E-11
actin filament-based process (GO:0030029)	8.97	3.04E-12	2.30E-08
actin cytoskeleton organization (GO:0030036)	9.5	6.27E-12	3.16E-08
organelle organization (GO:0006996)	3.16	9.66E-10	3.65E-06
cell adhesion (GO:0007155)	5.79	2.68E-09	8.09E-06
establishment of endothelial intestinal barrier (GO:0090557)	> 100	2.59E-08	6.52E-05
cellular component organization (GO:0016043)	2.21	4.21E-08	9.09E-05
establishment of endothelial barrier (GO:0061028)	49.49	5.08E-08	9.60E-05
cell junction organization (GO:0034330)	7.35	6.46E-08	1.09E-04
cell-cell adhesion (GO:0098609)	7.14	8.91E-08	1.35E-04
maintenance of blood-brain barrier (GO:0035633)	41.88	1.21E-07	1.67E-04
cellular component organization or biogenesis (GO:0071840)	2.13	1.38E-07	1.74E-04
actin filament organization (GO:0007015)	10.58	1.65E-07	1.91E-04
lamellipodium organization (GO:0097581)	36.3	2.54E-07	2.56E-04
positive regulation of blood-brain barrier permeability (GO:1905605)	> 100	2.72E-07	2.57E-04
plasma membrane bounded cell projection organization (GO:0120036)	4.55	2.42E-07	2.61E-04
protein localization to cell-cell junction (GO:0150105)	68.77	2.99E-07	2.66E-04
endothelial cell development (GO:0001885)	34.03	3.54E-07	2.97E-04
cell projection organization (GO:0030030)	4.37	4.19E-07	3.34E-04
endothelium development (GO:0003158)	19.41	6.52E-07	4.93E-04
protein localization (GO:0008104)	3.35	7.63E-07	5.49E-04
cellular macromolecule localization (GO:0070727)	3.34	8.14E-07	5.59E-04
cell-cell junction organization (GO:0045216)	12.77	1.23E-06	8.08E-04
cell development (GO:0048468)	3.08	1.44E-06	9.10E-04
cellular localization (GO:0051641)	2.83	1.70E-06	1.03E-03
regulation of protein localization (GO:0032880)	4.89	1.81E-06	1.05E-03
regulation of blood-brain barrier permeability (GO:1905603)	> 100	2.27E-06	1.22E-03
substrate-dependent cell migration, cell extension (GO:0006930)	> 100	2.27E-06	1.27E-03
cell junction assembly (GO:0034329)	9.17	2.45E-06	1.28E-03
establishment or maintenance of cell polarity (GO:0007163)	11.26	2.84E-06	1.43E-03
regulation of small GTPase mediated signal transduction (GO:0051056)	8.62	3.86E-06	1.88E-03
lamellipodium assembly (GO:0030032)	36.3	4.36E-06	2.06E-03
endothelial cell differentiation (GO:0045446)	19.68	5.53E-06	2.53E-03
regulation of cellular localization (GO:0060341)	4.34	6.67E-06	2.97E-03
neuron projection development (GO:0031175)	5.19	7.19E-06	3.11E-03
generation of neurons (GO:0048699)	3.94	8.40E-06	3.53E-03
helper T cell diapedesis (GO:0035685)	> 100	9.22E-06	3.77E-03
cellular developmental process (GO:0048869)	2.33	1.46E-05	5.65E-03
cell differentiation (GO:0030154)	2.33	1.45E-05	5.76E-03
macromolecule localization (GO:0033036)	2.73	1.75E-05	6.45E-03
positive regulation of vascular permeability (GO:0043117)	57.65	1.80E-05	6.49E-03
regulation of biological quality (GO:0065008)	2.55	1.73E-05	6.53E-03
regulation of protein localization to membrane (GO:1905475)	10.65	2.10E-05	7.04E-03
regulation of cellular component organization (GO:0051128)	2.71	2.00E-05	7.04E-03
regulation of plasma membrane bounded cell projection organization (GO:0120035)	5.16	2.07E-05	7.13E-03
epithelial cell development (GO:0002064)	10.26	2.59E-05	8.32E-03
regulation of cell projection organization (GO:0031344)	5.03	2.57E-05	8.44E-03
helper T cell extravasation (GO:0035684)	> 100	2.76E-05	8.52E-03
cerebellar neuron development (GO:0098749)	> 100	2.76E-05	8.70E-03
cell surface receptor protein tyrosine kinase signaling pathway (GO:0007169)	6.22	4.08E-05	1.21E-02
neurogenesis (GO:0022008)	3.42	4.08E-05	1.23E-02
substrate-dependent cell migration (GO:0006929)	42.61	4.63E-05	1.35E-02
regulation of neuron projection development (GO:0010975)	5.98	5.40E-05	1.48E-02
neuron development (GO:0048666)	4.18	5.30E-05	1.48E-02
anatomical structure development (GO:0048856)	1.94	5.52E-05	1.49E-02
establishment of cell polarity (GO:0030010)	12.37	5.25E-05	1.50E-02
regulation of actin cytoskeleton organization (GO:0032956)	6.71	8.05E-05	2.10E-02
supramolecular fiber organization (GO:0097435)	4.93	7.92E-05	2.10E-02
localization (GO:0051179)	2.03	8.24E-05	2.11E-02
protein localization to adherens junction (GO:0071896)	> 100	9.17E-05	2.27E-02
neuron differentiation (GO:0030182)	3.62	9.30E-05	2.27E-02
enzyme-linked receptor protein signaling pathway (GO:0007167)	4.81	9.57E-05	2.30E-02
cellular component assembly (GO:0022607)	2.52	9.15E-05	2.31E-02
epithelium development (GO:0060429)	3.59	1.02E-04	2.42E-02
cell-cell adhesion mediated by cadherin (GO:0044331)	32.67	1.05E-04	2.43E-02
developmental process (GO:0032502)	1.83	1.08E-04	2.47E-02
epithelial cell differentiation (GO:0030855)	4.65	1.24E-04	2.75E-02
regulation of cell adhesion (GO:0030155)	4.16	1.26E-04	2.76E-02
regulation of signaling (GO:0023051)	2.19	1.23E-04	2.78E-02
response to transforming growth factor beta (GO:0071559)	10.21	1.30E-04	2.82E-02
positive regulation of skeletal muscle acetylcholine-gated channel clustering (GO:1904395)	> 100	1.37E-04	2.92E-02
protein localization to cell junction (GO:1902414)	15.02	1.47E-04	3.08E-02
small GTPase-mediated signal transduction (GO:0007264)	7.48	1.49E-04	3.08E-02
regulation of actin filament-based process (GO:0032970)	5.99	1.63E-04	3.32E-02
cell growth involved in cardiac muscle cell development (GO:0061049)	93.33	1.92E-04	3.62E-02
integrin-mediated signaling pathway (GO:0007229)	13.9	1.98E-04	3.65E-02
physiological muscle hypertrophy (GO:0003298)	93.33	1.92E-04	3.67E-02
regulation of GTPase activity (GO:0043087)	7.1	1.97E-04	3.68E-02
cellular metabolic process (GO:0044237)	0.29	1.82E-04	3.68E-02
physiological cardiac muscle hypertrophy (GO:0003301)	93.33	1.92E-04	3.72E-02
regulation of skeletal muscle acetylcholine-gated channel clustering (GO:1904393)	93.33	1.92E-04	3.77E-02
diapedesis (GO:0050904)	93.33	1.92E-04	3.82E-02
cell morphogenesis (GO:0000902)	4.29	2.28E-04	4.16E-02
nervous system development (GO:0007399)	2.53	2.32E-04	4.17E-02
regulation of localization (GO:0032879)	2.63	2.37E-04	4.22E-02
regulation of dendrite development (GO:0050773)	13.2	2.41E-04	4.24E-02
T cell extravasation (GO:0072683)	81.67	2.55E-04	4.34E-02
activation of GTPase activity (GO:0090630)	13.07	2.51E-04	4.36E-02
reelin-mediated signaling pathway (GO:0038026)	81.67	2.55E-04	4.38E-02
