## Supplementary material for "Proximity proteomics provides a new resource for exploring the function of Afadin and the complexity of cell-cell adherens junctions": Table S4

### Sheet: analysis-2
Table S4 GO Terms enriched in Afadin-BL list
GO biological process	Fold Enrichment	Raw P-value	FDR
cell-cell junction organization (GO:0045216)	20.4	5.47E-12	2.76E-08
cytoskeleton organization (GO:0007010)	5.81	5.20E-12	3.93E-08
cell junction organization (GO:0034330)	9.96	2.99E-12	4.51E-08
cell adhesion (GO:0007155)	6.58	2.68E-11	1.01E-07
cell-cell adhesion (GO:0098609)	8.46	7.03E-10	2.13E-06
protein localization to cell-cell junction (GO:0150105)	87.35	2.37E-09	5.97E-06
establishment of endothelial intestinal barrier (GO:0090557)	> 100	2.43E-08	4.58E-05
cellular component organization (GO:0016043)	2.24	2.42E-08	5.22E-05
establishment of endothelial barrier (GO:0061028)	50.29	4.68E-08	7.87E-05
cellular component organization or biogenesis (GO:0071840)	2.16	9.08E-08	1.37E-04
cellular macromolecule localization (GO:0070727)	3.56	1.25E-07	1.58E-04
protein localization (GO:0008104)	3.57	1.17E-07	1.60E-04
establishment or maintenance of cell polarity (GO:0007163)	13.08	1.67E-07	1.94E-04
positive regulation of blood-brain barrier permeability (GO:1905605)	> 100	2.59E-07	2.61E-04
protein localization to cell junction (GO:1902414)	22.89	2.44E-07	2.63E-04
endothelial cell development (GO:0001885)	34.58	3.26E-07	3.08E-04
endothelium development (GO:0003158)	19.72	5.92E-07	5.26E-04
neuron projection development (GO:0031175)	5.76	8.79E-07	7.38E-04
regulation of cellular component biogenesis (GO:0044087)	4.75	9.51E-07	7.57E-04
plasma membrane bounded cell projection organization (GO:0120036)	4.34	1.12E-06	8.09E-04
cell development (GO:0048468)	3.13	1.07E-06	8.10E-04
organelle organization (GO:0006996)	2.68	1.24E-06	8.17E-04
cellular localization (GO:0051641)	2.87	1.23E-06	8.43E-04
cell-cell junction assembly (GO:0007043)	15.81	2.17E-06	1.09E-03
cell junction assembly (GO:0034329)	9.32	2.17E-06	1.13E-03
regulation of blood-brain barrier permeability (GO:1905603)	> 100	2.16E-06	1.17E-03
cell-cell adhesion mediated by cadherin (GO:0044331)	44.26	1.93E-06	1.17E-03
protein localization to plasma membrane (GO:0072659)	11.85	2.02E-06	1.17E-03
actin filament-based process (GO:0030029)	5.9	2.10E-06	1.18E-03
cell projection organization (GO:0030030)	4.16	1.87E-06	1.18E-03
establishment of cell polarity (GO:0030010)	15.09	2.84E-06	1.34E-03
positive regulation of cellular component biogenesis (GO:0044089)	6.48	2.80E-06	1.37E-03
macromolecule localization (GO:0033036)	2.92	3.42E-06	1.57E-03
regulation of cellular component organization (GO:0051128)	2.89	3.96E-06	1.76E-03
cell surface receptor protein tyrosine kinase signaling pathway (GO:0007169)	7.11	4.39E-06	1.90E-03
endothelial cell differentiation (GO:0045446)	20	5.10E-06	2.14E-03
actin cytoskeleton organization (GO:0030036)	6.04	5.28E-06	2.16E-03
maintenance of blood-brain barrier (GO:0035633)	34.04	5.67E-06	2.26E-03
protein localization to cell periphery (GO:1990778)	9.8	7.05E-06	2.73E-03
neuron development (GO:0048666)	4.64	8.16E-06	2.94E-03
regulation of actin cytoskeleton organization (GO:0032956)	7.79	8.12E-06	3.00E-03
regulation of cell communication (GO:0010646)	2.42	8.05E-06	3.04E-03
protein localization to membrane (GO:0072657)	6.51	8.98E-06	3.09E-03
helper T cell diapedesis (GO:0035685)	> 100	8.93E-06	3.14E-03
ephrin receptor signaling pathway (GO:0048013)	27.1	1.43E-05	4.80E-03
positive regulation of vascular permeability (GO:0043117)	58.58	1.72E-05	5.65E-03
regulation of actin filament-based process (GO:0032970)	6.95	1.85E-05	5.94E-03
regulation of cell adhesion (GO:0030155)	4.65	1.99E-05	6.02E-03
establishment of protein localization to plasma membrane (GO:0061951)	25.05	1.96E-05	6.04E-03
establishment or maintenance of epithelial cell apical/basal polarity (GO:0045197)	25.05	1.96E-05	6.17E-03
cell communication (GO:0007154)	1.99	2.41E-05	7.13E-03
helper T cell extravasation (GO:0035684)	> 100	2.67E-05	7.35E-03
establishment or maintenance of bipolar cell polarity (GO:0061245)	23.29	2.62E-05	7.47E-03
cerebellar neuron development (GO:0098749)	> 100	2.67E-05	7.49E-03
apical junction assembly (GO:0043297)	22.89	2.80E-05	7.57E-03
establishment or maintenance of apical/basal cell polarity (GO:0035088)	23.29	2.62E-05	7.61E-03
localization within membrane (GO:0051668)	5.45	3.64E-05	9.66E-03
regulation of signaling (GO:0023051)	2.33	3.91E-05	1.00E-02
regulation of postsynaptic membrane neurotransmitter receptor levels (GO:0099072)	21.08	3.89E-05	1.01E-02
localization (GO:0051179)	2.07	4.08E-05	1.03E-02
regulation of biological quality (GO:0065008)	2.47	4.50E-05	1.11E-02
regulation of protein localization (GO:0032880)	4.21	5.00E-05	1.22E-02
tissue homeostasis (GO:0001894)	9.01	5.33E-05	1.26E-02
anatomical structure homeostasis (GO:0060249)	9.01	5.33E-05	1.28E-02
cell differentiation (GO:0030154)	2.19	7.95E-05	1.82E-02
cellular developmental process (GO:0048869)	2.19	8.04E-05	1.82E-02
neuron differentiation (GO:0030182)	3.68	7.90E-05	1.84E-02
signaling (GO:0023052)	1.95	8.28E-05	1.84E-02
enzyme-linked receptor protein signaling pathway (GO:0007167)	4.89	8.42E-05	1.85E-02
protein localization to adherens junction (GO:0071896)	> 100	8.88E-05	1.92E-02
neurotrophin signaling pathway (GO:0038179)	34.34	9.00E-05	1.92E-02
positive regulation of cell adhesion (GO:0045785)	5.51	9.52E-05	2.00E-02
regulation of plasma membrane bounded cell projection organization (GO:0120035)	4.72	1.10E-04	2.28E-02
regulation of MAPK cascade (GO:0043408)	4.7	1.14E-04	2.33E-02
regulation of cell projection organization (GO:0031344)	4.6	1.33E-04	2.65E-02
positive regulation of skeletal muscle acetylcholine-gated channel clustering (GO:1904395)	> 100	1.33E-04	2.68E-02
regulation of cellular localization (GO:0060341)	3.73	1.45E-04	2.81E-02
neurogenesis (GO:0022008)	3.23	1.43E-04	2.81E-02
regulation of intracellular signal transduction (GO:1902531)	2.74	1.50E-04	2.87E-02
generation of neurons (GO:0048699)	3.43	1.53E-04	2.89E-02
regulation of cytoskeleton organization (GO:0051493)	5.11	1.61E-04	2.96E-02
regulation of actin filament organization (GO:0110053)	7.38	1.60E-04	2.99E-02
regulation of signal transduction (GO:0009966)	2.31	1.74E-04	3.16E-02
integrin-mediated signaling pathway (GO:0007229)	14.12	1.86E-04	3.19E-02
nervous system development (GO:0007399)	2.57	1.88E-04	3.19E-02
adherens junction maintenance (GO:0034334)	94.84	1.86E-04	3.23E-02
regulation of GTPase activity (GO:0043087)	7.22	1.80E-04	3.25E-02
regulation of skeletal muscle acetylcholine-gated channel clustering (GO:1904393)	94.84	1.86E-04	3.27E-02
diapedesis (GO:0050904)	94.84	1.86E-04	3.30E-02
signal transduction (GO:0007165)	1.94	2.10E-04	3.53E-02
regulation of protein localization to membrane (GO:1905475)	9.02	2.32E-04	3.85E-02
T cell extravasation (GO:0072683)	82.98	2.47E-04	4.02E-02
reelin-mediated signaling pathway (GO:0038026)	82.98	2.47E-04	4.06E-02
axon development (GO:0061564)	5.53	2.62E-04	4.22E-02
epithelial cell development (GO:0002064)	8.69	2.75E-04	4.38E-02
positive regulation of protein localization to membrane (GO:1905477)	12.53	2.95E-04	4.64E-02
substrate-dependent cell migration, cell extension (GO:0006930)	73.76	3.17E-04	4.89E-02
cell junction maintenance (GO:0034331)	22.63	3.16E-04	4.92E-02
