## Supplementary material for "Proximity proteomics provides a new resource for exploring the function of Afadin and the complexity of cell-cell adherens junctions": Table S5

### Sheet: Sheet1
Table S5. Matches with other Screens (Listed alphabetically)
Matches with the Global BioID Screen	Matches with the Scribble BioID Screen	Proteins in all three BioID screens	Matches with the IP Mass Spec Screen
ARHGAP29	CCDC85C	CCDC85C	ABLIM2
ARHGAP32	CTNNA1	CTNNA1	ABLIM3
CARMIL1	CTNND1/p120	CTNND1/p120	ARHGAP32
CCDC85C	CXADR	CXADR	CXADR
CGN	DLG1	DLG1	FRMD4B
CTNNA1	LZTS2	LZTS2	KIAA1522/NHSL3
CTNND1/p120	MARK2	NECTIN2	SORBS3
CXADR	NECTIN2	PAK4	ZDHHC5
DLG1	NECTIN3	PKP4
EIF4ENIF1	PAK4	PLEKHA5
ERBIN	PGK1	PPP1R13B
FRMD4B	PKP4	RASSF8
GAB1	PLEKHA5	SCRIB
KANK2	PPP1R13B	SHROOM3
KIAA1217	RASSF8	TP53BP2
KIAA1671	SCRIB	ZDHHC5
LZTS2	SHROOM3	USP6NL
MAGI1	SLITRK4
NCK1	SNAP23
NECTIN2	TP53BP2
NIBAN2	USP6NL
PAK4	ZDHHC5
PARD3
PKP4
PLEKHA1
PLEKHA5
PLEKHA7
PPP1R13B
RASSF8
SCRIB
SHROOM3
SIPA1L1
SORBS1
TJP1
TJP2
TP53BP2
TRIM25
TXNL1
UACA
USP6NL
UTRN
ZDHHC5
